# Infinity Flow: High-throughput single-cell quantification of 100s of proteins using conventional flow cytometry and machine learning

**DOI:** 10.1101/2020.06.17.152926

**Authors:** Etienne Becht, Daniel Tolstrup, Charles-Antoine Dutertre, Florent Ginhoux, Evan W. Newell, Raphael Gottardo, Mark B. Headley

**Author notes:** These authors contributed equally (Evan W. Newell, Raphael Gottardo, Mark B. Headley).

## Abstract

Modern immunologic research increasingly requires high-dimensional analyses in order to understand the complex milieu of cell-types that comprise the tissue microenvironments of disease. To achieve this, we developed Infinity Flow combining hundreds of overlapping flow cytometry panels using machine learning to enable the simultaneous analysis of the co-expression patterns of 100s of surface-expressed proteins across millions of individual cells. In this study, we demonstrate that this approach allows the comprehensive analysis of the cellular constituency of the steady-state murine lung and to identify novel cellular heterogeneity in the lungs of melanoma metastasis bearing mice. We show that by using supervised machine learning, Infinity Flow enhances the accuracy and depth of clustering or dimensionality reduction algorithms. Infinity Flow is a highly scalable, low-cost and accessible solution to single cell proteomics in complex tissues.
