## Supplementary Table 1 for "Infinity Flow: High-throughput single-cell quantification of 100s of proteins using conventional flow cytometry and machine learning"

### Sheet: Sheet1
Estimated Costs Per Infinity Flow Experiment	Per Infinity Flow Assay
LegendScreen Kit (List Price)	1500
Backbone*	600
Flow Cytometry Time (estimated 6 hrs @ $50/hr)	300
Total	2400
* Estimated for a 12 color backbone at roughly $200/vial. In our experience a single vial can
be used for ~ 4 LEGENDScreen assays with proper titration
