## Supplementary Table 2 for "Infinity Flow: High-throughput single-cell quantification of 100s of proteins using conventional flow cytometry and machine learning"

	SVM	XGBoost	NN	LASSO3	LASSO1
10%	0.72	0.75	0.72	0.74	0.44
20%	0.78	0.8	0.77	0.79	0.5
30%	0.82	0.84	0.81	0.82	0.56
40%	0.85	0.86	0.84	0.86	0.66
50%	0.88	0.89	0.88	0.89	0.72
60%	0.93	0.93	0.92	0.92	0.81
70%	0.95	0.95	0.94	0.94	0.87
80%	0.96	0.96	0.96	0.96	0.91
90%	0.98	0.98	0.98	0.98	0.96
