## Supplementary Table 3 for "Infinity Flow: High-throughput single-cell quantification of 100s of proteins using conventional flow cytometry and machine learning"

### Sheet: Sheet1
Steady-State Lung Panel				Tumor Metastasis Lung Panel
Parameter	Fluorochrome	Clone		Parameter	Fluorochrome	Clone
CD4	BUV395	GK1.5		MHCII	BV421	M5/114.15.2
CD44	BUV737	IM7		CD11c	BV510	N418
CD8a	BV421	53-6.7		CD11b	BV605	M1/70
CD11c	BV510	N418		Ly6C	BV711	HK1.4
CD11b	BV605	M1/70		ZSGreen	ZsGreen	NA
F480	BV650	BM8		CD24	PE-Cy7	M1/69
Ly6C	BV711	HK1.4		CD90.2	Alexa Fluor 647	30-H12
CD3	BV786	145-2C11		CD19	Alexa Fluor 647	6D5
CD90.2	BV786	30-H12		Ly6G	Alexa Fluor 647	1A8
CD19	BV786	6D5		Siglec-F	Alexa Fluor 647	E50-2440
CD45R/B220	BV786	RA3-6B2		CD45	Alexa Fluor 700	30-F11
Ly6G	BV786	1A8		Live/Dead	Zombie NIR	NA
Siglec-F	BV786	E50-2440
NK1.1	BV786	PK136
NKp46	BV786	29A1.4
CD45	Alexa Fluor 488	30-F11
CD103	PerCP-Cy5-5	2E7
CD24	PE-Cy7	M1/69
CD69	APC	H1.2F3
CD301b	APC	URA-1
MHCII	Alexa Fluor 700	M5/114.15.2
Live/Dead	Zombie NIR	NA
