## Supplementary Table 4 for "Infinity Flow: High-throughput single-cell quantification of 100s of proteins using conventional flow cytometry and machine learning"

### Sheet: Sheet1
LegendScreen Antibodies (From LegendScreen V1)
Marker	Fluorochrome	Isotype	Clone
Blank (Plate 1)	PE	NA	NA
CD1d	PE	rIgG2b	1B1
CD2	PE	rIgG2b	RM2-5
CD3	PE	rIgG2b	17A2
CD4	PE	rIgG2a	RM4-5
CD5	PE	rIgG2a	53-7.3
CD6	PE	rIgG2b	BX222
CD8a	PE	rIgG2a	53-6.7
CD9	PE	rIgG2a	MZ3
CD11a	PE	rIgG2a	M17/4
CD11b	PE	rIgG2b	M1/70
CD11c	PE	AHIgG	N418
CD14	PE	rIgG2a	Sa14-2
CD16/32	PE	rIgG2a	93
CD18	PE	rIgG2a	M18/2
CD19	PE	rIgG2a	6D5
CD21/35	PE	rIgG2a	7E9
CD22	PE	rIgG1	OX-97
CD23	PE	rIgG2a	B3B4
CD24	PE	rIgG2b	M1/69
CD25	PE	rIgG1	PC61
CD26	PE	rIgG2a	H194-112
CD27	PE	AHIgG	LG.3A10
CD28	PE	SHIgG	37.51
CD29	PE	AHIgG	HMb1-1
CD30	PE	AHIgG	mCD30.1
CD31	PE	rIgG2a	390
CD34	PE	rIgG2a	MEC14.7
CD36	PE	AHIgG	HM36
CD38	PE	rIgG2a	90
CD39	PE	rIgG2a	Duha59
CD40	PE	rIgG2a	2020-03-23
CD41	PE	rIgG1	MWReg30
CD43	PE	rIgG2b	S11
CD43-activation associated glycoform	PE	rIgG2a	1B11
CD44	PE	rIgG2b	IM7
CD45	PE	rIgG2b	30-F11
CD45R/B220	PE	rIgG2a	RA3-6B2
CD45RB	PE	rIgG2a	C363-16A
CD47	PE	rIgG2a	miap301
CD48	PE	AHIgG	HM48-1
CD49a	PE	AHIgG	HMa1
CD49b	PE	AHIgG	HMa2
CD49b(pan-NK)	PE	rIgM	DX5
CD49d	PE	rIgG2b	R1-2
CD49e	PE	rIgG2a	5H10-27MFR5
CD49f	PE	rIgG2a	G0H3
CD51	PE	rIgG1	RMV-7
CD54	PE	rIgG2b	YN1/1.7.4
CD55	PE	AHIgG	RIKO-3
CD59a	PE	mIgG1	mCD59.3
CD61	PE	AHIgG	2C9.G2
CD62L	PE	rIgG2a	MEL-14
CD63	PE	rIgG2a	NVG-2
CD64	PE	mIgG1	X54-5/7.1
CD66a	PE	mIgG1	MAb-CC1
CD68	PE	rIgG2a	FA-11
CD69	PE	AHIgG	H1.2F3
CD70	PE	rIgG2b	FR70
CD71	PE	rIgG2a	RI7217
CD73	PE	rIgG1	TY/11.8
CD79a	PE	AHIgG	F11-172
CD79b	PE	AHIgG	HM79-12
CD80	PE	AHIgG	16-10A1
CD81	PE	AHIgG	Eat-c
CD83	PE	rIgG1	Michel-19
CD84	PE	AHIgG	mCD84.7
CD86	PE	rIgG2a	GL-1
CD88	PE	rIgG2b	20/70
CD90.1	PE	mIgG1	OX-7
CD90.2	PE	rIgG2b	30-H12
CD93	PE	rIgG2b	AA4.1
CD94	PE	rIgG2a	18d3
CD96	PE	rIgG1	3.3
CD98(4f2)	PE	rIgG2a	RL388
CD103	PE	AHIgG	2E7
CD105	PE	rIgG2a	MJ7/18
CD106	PE	rIgG2a	429
CD107a (Lamp-1)	PE	rIgG2a	1D4B
CD107b (Mac-3)	PE	rIgG1	M3/84
CD115	PE	rIgG2a	AFS98
CD117 (c-kit)	PE	rIgG2b	ACK2
CD120a (TNFr Typ1/p55)	PE	AHIgG	55R-286
CD120b (TNF R Type II/p75)	PE	AHIgG	TR75-89
CD121a (IL-1R Type I/p80)	PE	AHIgG	JAMA-147
CD122	PE	rIgG2a	5H4
CD123	PE	rIgG2a	5B11
CD124	PE	rIgG2b	IO15F8
CD126 (IL-6R a chain)	PE	rIgG2b	D7715A7
CD127	PE	rIgG2a	A7R34
CD132	PE	rIgG2b	TUGm2
CD133	PE	rIgG2a	315-2C11
CD134 (OX-40)	PE	rIgG1	OX-86
CD135	PE	rIgG2a	A2F10
CD137	PE	SHIgG	17BS
CD137L (4-1BB ligand)	PE	rIgG2a	TKS-1
Blank (Plate 2)	PE	NA	NA
CD138	PE	rIgG2a	281-2
CD140a	PE	rIgG2a	APA5
CD140b	PE	rIgG1	APB5
CD144	PE	rIgG2a	BV13
CD146	PE	rIgG2a	ME-9F1
CD147	PE	rIgG1	OX-114
CD150(SLAM)	PE	rIgG2a	TC15-12F12.2
CD152	PE	AHIgG	UC10-4B9
CD153	PE	rIgG2b	RM153
CD154	PE	AHIgG	MR1
CD155(PVR)	PE	rIgG2a	TX56
CD157	PE	mIgG2b	BP-3
CD160	PE	rIgG2a	7H1
CD169	PE	rIgG2a	3D6.112
CD178 (FASL)	PE	AHIgG	MFL3
CD179 (VpreB)	PE	rIgG2b	R3
CD180 (RP105)	PE	rIgG2b	RP/14
CD183 (CXCR3)	PE	AHIgG	CXCR3-173
CD193 (CCR3)	PE	rIgG2a	J073E5
CD194 (CCR4)	PE	AHIgG	2G12
CD195 (CCR5)	PE	AHIgG	HM-CCR5
CD196 (CCR6)	PE	AHIgG	29-2L17
CD197 (CCR7)	PE	rIgG2a	4B12
CD199 (CCR9)	PE	mIgG2a	CW-1.2
CD200 (OX2)	PE	rIgG2a	OX-90
CD200R (OX2R)	PE	rIgG2a	OX-110
CD200R3	PE	rIgG2a	Ba13
CD201 (EPCR)	PE	rIgG2a	RCR-16
CD202b (Tie2,CD202)	PE	rIgG1	TEK4
CD205	PE	rIgG2a	NLDC-145
CD206(MMR)	PE	rIgG2a	C068C2
CD207(Langerin)	PE	mIgG2a	4C7
CD210 (IL-10R)	PE	rIgG1	1B1.3a
CD223 (LAG3)	PE	rIgG1	C9B7W
CD226 (DNAM-1_	PE	rIgG2a	TX42.1
CD229 (Ly-9)	PE	AHIgG	Ly9ab3
CD252 (OX40L)	PE	rIgG2b	RM134L
CD253 (TRAIL)	PE	rIgG2a	N2B2
CD254 (TRANCE, RANKL)	PE	rIgG2a	IK22/5
CD255 (TWEAK)	PE	rIgG1	MTW-1
CD256 (APRIL)	PE	AHIgG	A3D8
CD262 (DR5, Trail-R2)	PE	AHIgG	MD5-1
CD265 (RANK)	PE	rIgG2a	R12-31
CD266 (FN14, TWEAK receptor)	PE	mIgG2b	ITEM-4
CD267	PE	rIgG2a	8F10
CD268	PE	rIgG1	7H22-E16
CD270 (HVEM)	PE	AHIgG	HMHV-1B18
CD272	PE	mIgG1	8F4
CD273 (PD-L2)	PE	rIgG2a	TY25
CD274 (PD-L1	PE	rIgG2b	10F.9G2
CD275 (ICOSL)	PE	rIgG2a	HK5.3
CD276	PE	rIgG2a	MIH35
CD278 (ICOS)	PE	rIgG2b	7E.17G9
CD279 (PD-1)	PE	rIgG2a	29F.1A12
CD283 (TLR3)	PE	rIgG2a	11F8
CD284 (TLR4/MD2 complex)	PE	rIgG2a	MTS510
CD300f (MAIR-v)	PE	rIgG2a	TX70
CD309	PE	rIgG2a	Avas12
CD314 (NKG2D)	PE	rIgG1	CX5
CD317 (BST2, PDCA1)	PE	rIgG2b	129c1
CD326 (EpCAM)	PE	rIgG2a	G8.8
CD335	PE	rIgG2a	29A1.4
CD351	PE	mIgG1	TX61
CD355 (CRTAM)	PE	rIgG2a	11-5/CRTAM
CD357 (GITR)	PE	rIgG2b	DTA-1
Allergin-1	PE	mIgG1	TX83
B7-H4	PE	AHIgG	HMH4-5G1
Clec12A	PE	rIgG2a	5D3
Clec9A	PE	rIgG1	7H11
CMKLR1	PE	rIgG2a	BZ194
CXCR7	PE	mIgG2b	8F11-M16
33D1	PE	rIgG2b	33D1
DCTRAIL-R1	PE	AHIgG	mDcR1-3
DCTRAIL-R2	PE	AHIgG	mDcR2-1
Dectin-1	PE	rIgG1	RH1
Delta-like1	PE	AHIgG	HMD1-3
Delta-like4	PE	AHIgG	HMD4-1
DR3	PE	AHIgG	4C12
ESAM	PE	rIgG2a	1G8
F4/80	PE	rIgG2a	BM8
FceR1a	PE	AHIgG	2020-03-01
FR4 (Folate Receptor 4)	PE	rIgG2b	12A5
Galectin-9	PE	rIgG2a	RG9-35
GARP	PE	rIgG2a	F011-5
GITR Ligand	PE	rIgG1	YGL386
H-2	PE	rIgG2a	M1/42
I-A/I-E	PE	rIgG2b	M5/114.15.2
IFNAR-1	PE	mIgG1	MAR1-5A3
IFNGRbeta chain	PE	AHIgG	MOB-47
IgD	PE	rIgG2a	11-26c.2a
IgE	PE	rIgG1	RME-1
IgM	PE	rIgG2a	RMM-1
IL-21R	PE	rIgG2a	4A9
Integrin Beta7	PE	rIgG2a	FIB27
Jagged 2	PE	AHIgG	HMJ2-1
Blank (Plate 3)	PE	NA	NA
JAML	PE	AHIgG	40000000000
KLRG1	PE	SHIgG	2F1
LAP (TGF-B1)	PE	mIgG1	TW7-16B4
LPAM-1 (Intergrin a4b7)	PE	rIgG2a	DATK32
LTbR	PE	rIgG2a	5G11
Ly108	PE	mIgG2a	330-AJ
Ly-49a	PE	rIgG2a	YE1
Ly-49c/F/I/H	PE	SHIgG	14B11
Ly49D	PE	rIgG2a	4E5
Ly49G	PE	mIgG2a	AT8
Ly49H	PE	mIgG1	3D10
Ly-51	PE	rIgG2a	6C3
Ly-6A/E	PE	rIgG2a	D7
Ly-6C	PE	rIgG2c	HK1.4
Ly-6D	PE	rIgG2c	49-H4
Ly-6G	PE	rIgG2a	1A8
GR-1 (Ly6C/Ly6G)	PE	rIgG2b	RB6-8C5
Mac-2 (Galectin-3)	PE	rIgG2a	M3/38
MAIR-IV	PE	rIgG2a	TX69
MD-1	PE	rIgG2b	MD-113
NK-1.1	PE	mIgG2a	PK136
Notch1	PE	AHIgG	HMN1-12
Notch2	PE	AHIgG	HMN2-35
Notch3	PE	AHIgG	HMN3-133
Notch4	PE	AHIgG	HMN4-14
PD-1H	PE	AHIgG	MH5A
PDC-TREM	PE	rIgG2a	4A6
PIR-A/B	PE	rIgG1	6C1
Podoplanin	PE	SHIgG	8.1.1
RAE-1g	PE	rIgG2b	CX1
RAE-1d	PE	mIgG1	Charlotte d1.23
Siglec H	PE	rIgG1	551
SSEA-1	PE	mIgM	MC-480
SSEA-3	PE	rIgM	MC-631
TCR g/d	PE	AHIgG	GL3
TCR Va11	PE	rIgG2b	RR8-1
TCR Va2	PE	rIgG2a	B20.1
TCR Va3.2	PE	rIgG2b	RR3-16
TCR Va8.3	PE	rIgG2a	KT50
TCR Vb11	PE	rIgG2b	KT11
TCR Vb12	PE	mIgG1	MR11-1
TCR Vb13	PE	mIgG1	MR12-4
TCR Vb2	PE	rIgG2a	B20.6
TCR Vb5.1/5.2	PE	mIgG1	MR9-4
TCR Vb6	PE	mIgG2b	RR4-7
TCR Vb7	PE	rIgG2b	TR310
TCR Vb8.1/8.2	PE	mIgG2a	MR5-2
TCR Vb9	PE	mIgG1	MR10-2
TCR Vg1.1	PE	AHIgG	2.11
TCR Vg1.1+Vg1/2	PE	AHIgG	4B2.9
TCR Vg2	PE	AHIgG	UC3-10A6
TCR Vg3	PE	SHIgG	536
TCR Vd4	PE	AHIgG	GL2
TCR-b chain	PE	AHIgG	H57-597
TER-119	PE	rIgG2b	TER-119
TIGIT (VSTM3(	PE	mIgG1	1G9
Tim-1	PE	rIgG2a	RMT1-4
Tim-2	PE	mIgG1	F37-2C4
Tim-3	PE	rIgG2a	RMT3-23
Tim-4	PE	rIgG1	F31-5G3
TLT-2	PE	rIgG2a	MIH47
TREM-like 4	PE	mIgG1	1600000
Isotype_AHIgG	PE	AHIgG	HTK888
Isotype_SHIgG	PE	SHIgG	SHG-1
Isotype_mIgG1	PE	mIgG1	MOPC-21
Isotype_mIgG2a	PE	mIgG2a	MOPC-173
Isotype_mIgG2b	PE	mIgG2b	MPC-11
Isotype_mIgM	PE	mIgM	MM-30
Isotype_rIgG1	PE	rIgG1	RTK2071
Isotype_rIgG2a	PE	rIgG2a	RTK2758
Isotype_rIgG2b	PE	rIgG2b	RTK4530
Isotype_rIgG2c	PE	rIgG2c	RTK4174
Isotype_rIgM	PE	rIgM	RTK2118
